# A GreenGate-compatible vector set for efficient protein purification from E. coli

**DOI:** 10.64898/2026.06.12.731827

**Authors:** Maria Dolores López-Bueno, Franziska Anzenberger, Andrea Lepper, Andrea Bleckmann, Philipp Denninger

**Author notes:** Corresponding author: Philipp Denninger. These authors contributed equally (Maria Dolores López-Bueno, Franziska Anzenberger, Andrea Bleckmann, Philipp Denninger).

## Abstract

Recombinant protein purification from *E. coli* frequently requires screening various affinity tags and variations to optimize yield and purity. However, classical cloning methods are limited in throughput and modularity, which is circumvented by GoldenGate cloning. While GreenGate cloning, a GoldenGate variant, is widely used in plant research, it lacks compatibility with *E. coli* expression vectors. Here, we introduce a comprehensive, GreenGate-compatible vector toolkit for efficient and versatile assembly of three modules, for N- and C-terminal tagging of a protein of interest into an IPTG-inducible *E. coli* expression vector. To allow versatility, this toolkit contains diverse affinity tags, with or without HRV3C protease cleavage sites. Moreover, we included plasmids for the homemade low-cost production of this protease. This GreenGate-compatible toolkit allows efficient combinations of different tags and eliminates the need for re-cloning modules between plant and bacterial systems, streamlining the workflow for recombinant protein production, especially in plant research.
