## Supplemental File 1_VectorTable for "A GreenGate-compatible vector set for efficient protein purification from E. coli"

### Sheet: S1_Vector List
N-Tag (Module B)	Insert	HRV3C-Site	STOP	Backbone	Resistance	ID	Plate-Position
	emtyp plasmid (with CmR & ccdB)			pGGB	Amp	pGGB000	A1
	N-Decoy	-	-	pGGB	Amp	pGGB003	A2
	FLAG	-	-	pGGB	Amp	pGPB001	A3
	HA	-	-	pGGB	Amp	pGPB002	A4
	cMYC	-	-	pGGB	Amp	pGPB003	A5
	6His-GST	-	-	pGGB	Amp	pGPB004	A6
	StrepII-GST	-	-	pGGB	Amp	pGPB005	A7
	StrepII-msfGFP	-	-	pGGB	Amp	pGPB006	A8
	mEGFP	-	-	pGGB	Amp	pGPB007	A9
	mScarlet	-	-	pGGB	Amp	pGPB008	A10
	mCherry	-	-	pGGB	Amp	pGPB009	A11
	6His-Thrombin_SUMO	SUMO-Pase	-	pGGB	Amp	pGPB010	A12
	6His	+	-	pGGB	Amp	pGPB011	B1
	GST	+	-	pGGB	Amp	pGPB012	B2
	6His-MBP	+	-	pGGB	Amp	pGPB013	B3
	6His-GST	+	-	pGGB	Amp	pGPB014	B4
	8His-StrepII	+	-	pGGB	Amp	pGPB015	B5
	StrepII-GST	+	-	pGGB	Amp	pGPB016	B6
	StrepII-msfGFP	+	-	pGGB	Amp	pGPB017	B7
Genes / Controls (Module C)	Insert	HRV3C-Site	STOP	Backbone	Resistance	ID	Plate-Position
	emtyp plasmid (with CmR & ccdB)			pGGC	Amp	pGGC000	C1
	StrepII-msfGFP	-	-	pGGC	Amp	pGPC001	C2
	mEGFP	-	-	pGGC	Amp	pGPC002	C3
	mScarlet	-	-	pGGC	Amp	pGPC003	C4
	mCherry	-	-	pGGC	Amp	pGPC004	C5
	NT*-HRV3C-Protease	-	-	pGGC	Amp	pGPC005	C6
	NT*-HRV3C-Protease (no ATG)	-	-	pGGC	Amp	pGPC006	C7
C-Tag (Module D)	Insert	HRV3C-Site	STOP	Backbone	Resistance	ID	Plate-Position
	emtyp plasmid (with CmR & ccdB)			pGGD	Amp	pGGD000	D1
	D-Decoy-allSTOP	-	+	pGGD	Amp	pGPD001	D2
	3xFLAG	-	+	pGGD	Amp	pGPD002	D3
	3xHA	-	+	pGGD	Amp	pGPD003	D4
	6His	-	+	pGGD	Amp	pGPD004	D5
	cMYC	-	+	pGGD	Amp	pGPD005	D6
	SPOT	-	-	pGGD	Amp	pGPD006	D7
	GS (cMYC-SBP-TEV-ProteinG)	-	+	pGGD	Amp	pGPD007	D8
	mEGFP	-	+	pGGD	Amp	pGPD008	D9
	mScarlet	-	+	pGGD	Amp	pGPD009	D10
	mCherry	-	+	pGGD	Amp	pGPD010	D11
	6His	+	-	pGGD	Amp	pGPD011	D12
	MBP-6His	+	+	pGGD	Amp	pGPD012	E1
	GST	+	+	pGGD	Amp	pGPD013	E2
	StrepII	+	+	pGGD	Amp	pGPD014	E3
Expression Constructs (Vector P)	Expressed fusion protein			Backbone	Resistance	ID	Plate-Position
	emtyp plasmid (with CmR & ccdB)			pGGP	Kan	pGGP000	F1
	6His-GST-NT*-HRV3C			pGGP	Kan	pGGP001	F2
	StrepII-GST-NT*-HRV3C			pGGP	Kan	pGGP002	F3
	freeGST			pGGP	Kan	pGGP003	F4
	StrepII-msfGFP_MpROP			pGGP	Kan	pGGP004	F5
	GST-HPS-mEGFP			pGGP	Kan	pGGP005	F6
	GST-HPS_2xmsfGFP			pGGP	Kan	pGGP006	F7
	GST-HPS-GFP-cMYC			pGGP	Kan	pGGP007	F8
	GST-HPS-GFP-6His			pGGP	Kan	pGGP008	F9
	HA-GFP-HPS-GST			pGGP	Kan	pGGP009	F10
	cMyc-GFP-HPS-GST			pGGP	Kan	pGGP010	F11
	8xHis-StrepII-HPS_mEGFP_HPS-GST			pGGP	Kan	pGGP011	F12
	6His-HPS_mEGFP_HPS-GST			pGGP	Kan	pGGP012	G1
	8His-StrepII_msfGFP			pGGP	Kan	pGGP013	G2
	6His-GST-HPS-MpPRONE			pGGP	Kan	pGGP014	G3
	6His-MBP-HPS_mEGFP_3FLAG			pGGP	Kan	pGGP015	G4
	6His-HPS_mEGFP_3HA			pGGP	Kan	pGGP016	G5
	FLAG-mEGFP_HPS-MBP-6His			pGGP	Kan	pGGP017	G6
	6His-MBP-HPS_mEGFP_3HA			pGGP	Kan	pGGP018	G7
	6His-Thrombin_Sumo_mEGFP_HPS-GST			pGGP	Kan	pGGP019	G8
